# Evaluation of therapeutic effect of baloxavir marboxil against high pathogenicity avian influenza virus infection in duck model

**DOI:** 10.1101/2025.10.24.684283

**Authors:** Yo Shimazu, Norikazu Isoda, Takahiro Hiono, Hew Yik Lim, Daiki Kobayashi, Misato Shibazaki, Nguyen Bao Linh, Tatsuru Morita, Ryo Daniel Obara, Mariko Miki, Hiromi Osaki, Takao Shishido, Yoshinori Ikenaka, Yoshihiro Sakoda

## Abstract

Since 2020, high pathogenicity avian influenza virus (HPAIV) infections in wild birds have been frequently reported. Because HPAIV infection has occasionally caused outbreaks in captive rare birds, application of antiviral drugs for treatment purposes against them has been considered from the perspective of conservation medicine. In this study, the therapeutic efficacy of baloxavir marboxil (BXM) was evaluated using a duck model to help establish the post-infection treatment for rare birds. Sixteen four-week-old ducks were divided into four groups and intranasally inoculated with the HPAIV strain A/crow/Hokkaido/0103B065/2022 (H5N1). BXM was orally administered once daily at doses of 12.5, 2.5, 0.5, and 0 mg/kg to each of the four groups from 2 to 6 days post-infection. Blood samples were collected at 2, 8, and 24 hours after the initial BXM administration to measure the plasma concentrations of its active form, baloxavir acid (BXA). All ducks were monitored until 14 days post-infection, and their oral and cloacal swabs were collected for virus recovery. All eight ducks administered with 12.5 or 2.5 mg/kg of BXM survived, demonstrating a significant reduction in virus recovery compared to the 0 mg/kg group. Pharmacokinetic/pharmacodynamic (PK/PD) analysis of BXA suggested that parameters such as C_max_ and AUC_0–24hr_ were correlated with the suppression of virus shedding. These findings demonstrated that BXM administration within 48 hours post-HPAIV infection in ducks effectively reduced mortality and virus shedding. The comparison of PK parameters may help estimate efficient BXM dosing strategies in rare birds.

**Highlight:** BXM prevented death of HPAIV-infected ducks when given within 48 hr of inoculation.

Doses of 2.5 mg/kg rapidly suppressed and eliminated infectious virus shedding.

AUC_0–24hr_ and C_max_ correlated with suppression of virus shedding.
