## Supplementary material for "Evaluation of therapeutic effect of baloxavir marboxil against high pathogenicity avian influenza virus infection in duck model": bioRxiv_Duck_SupTab.xlsx

### Sheet: Table S1
Table S1. Clinical symptoms and HI titers in serum of ducks infected with Cr/Hok/22 followed by the administration of BXM at 12.5, 2.5, 0.5, or 0 mg/kg.
Dosage (mg/kg)	Duck ID	Clinical symptoms																HI titer in serum
		Days post infection
		0	1	2	3	4	5	6	7	8	9	10	11	12	13	14		0	14
12.5	A-001	0	0	0	0	1	1	1	0	1	1	1	1	1	1	1		<2	256
	A-002	0	0	0	0	0	0	0	0	0	0	0	0	0	0	0		<2	128
	A-003	0	0	0	0	0	1	0	0	0	0	0	0	0	0	0		<2	128
	A-004	0	0	0	0	0	0	0	0	0	0	0	0	0	0	0		<2	256
2.5	B-005	0	0	0	0	0	0	0	0	0	0	0	0	0	0	0		<2	64
	B-006	0	0	0	0	0	0	0	0	0	0	0	0	0	0	0		<2	128
	B-007	0	0	0	0	0	0	0	1	0	0	0	0	0	0	0		<2	128
	B-008	0	0	0	0	0	0	0	0	0	0	0	0	0	0	0		<2	256
0.5	C-009	0	0	0	0	0	0	0	0	0	0	0	0	0	0	0		<2	128
	C-010	0	0	0	0	0	1	1	1	0	0	0	0	0	0	0		<2	512
	C-011	0	0	0	0	0	3											<2	No data
	C-012	0	0	0	1	1	1	0	1	0	0	0	0	0	0	0		<2	256
0	D-013	0	0	0	0	0	0	1	2a									<2	No data
	D-014	0	0	0	0	0	1	2a										<2	No data
	D-015	0	0	1	2	3												<2	No data
	D-016	0	0	0	0	1	3											<2	No data
0:No clinical symptoms. 1: Mild symptom. 2: Moderate symptom. 3: Died. *: Aftereffect was observed. a: Duck was euthanized.

### Sheet: Table S2
Table S2. Virus titer (upper) and Cp value (lower) of oral and cloacal swabs from the ducks infected with Cr/Hok/22 followed by the administration of BXM at 12.5, 2.5, 0.5, or 0 mg/kg.
Dose (mg/kg)	Animal ID	Sample	Virus titer (log10 TCID50/mL) (Upper), Cp value of qPCR (Lower)
			Days post infection
			0	1	2	3	4	5	6	7	9	11	14
12.5	A-001	Oral	<0.8	<1.6	3.8	<1.0	3.3	<0.8	<0.8	<0.8	<0.8	<0.8	<0.8
			35<	32.73	28.6	30.67	29.16	29.61	32.72	35<	35<	35<	35<
		Cloacal	<0.8	<0.8	4	<0.8	<0.8	<0.8	<0.8	<0.8	<0.8	<0.8	<0.8
			ND	35<	21.99	31.63	31.46	32.11	35<	35<	35<	35<	35<
	A-002	Oral	<0.8	1.8	4	<0.8	<1.1	<0.8	<0.8	<0.8	<0.8	<0.8	<0.8
			35<	31.77	24.74	34.66	33.1	34.15	33.63	35<	35<	ND	35<
		Cloacal	<0.8	<0.8	<0.8	<0.8	<0.8	<0.8	<0.8	<0.8	<0.8	<0.8	<0.8
			ND	34.85	35<	34.07	34.91	35<	35<	35<	35<	35<	35<
	A-003	Oral	<0.8	<0.8	2.5	<0.8	<1.5	<0.8	<0.8	<0.8	<0.8	<0.8	<0.8
			35<	34.8	28.72	30.33	31.87	35<	33.83	35<	35<	35<	35<
		Cloacal	<0.8	<0.8	<0.8	<0.8	<0.8	<0.8	<0.8	<0.8	<0.8	<0.8	<0.8
			ND	34.96	34.05	29.42	34.69	34.34	35<	35<	35<	35<	35<
	A-004	Oral	<0.8	<1.0	3.3	<0.8	<1.3	<0.8	<0.8	<0.8	<0.8	<0.8	<0.8
			35<	33.1	27.97	28.67	30.6	35<	33.76	35<	34.72	ND	ND
		Cloacal	<0.8	<0.8	<1.0	<0.8	<0.8	<0.8	<0.8	<0.8	<0.8	<0.8	<0.8
			35<	33.2	34.41	34.02	34.74	35<	35<	35<	35<	35<	35<
2.5	B-005	Oral	<0.8	<0.8	1.3	<0.8	<0.8	<0.8	<0.8	<0.8	<0.8	<0.8	<0.8
			35<	34.09	33.84	32.95	35<	34.32	34.93	35<	35<	35<	35<
		Cloacal	<0.8	<0.8	<0.8	<0.8	<0.8	<0.8	<0.8	<0.8	<0.8	<0.8	<0.8
			35<	33.13	35<	35<	35<	35<	35<	35<	35<	35<	35<
	B-006	Oral	<0.8	<0.8	3.1	2.8	3.1	<0.8	<0.8	<0.8	<0.8	<0.8	<0.8
			35<	34.66	26.47	28.78	30.24	34.71	35<	35<	35<	35<	35<
		Cloacal	<0.8	<0.8	1.6	3.3	<0.8	<0.8	<0.8	<0.8	<0.8	<0.8	<0.8
			ND	35<	33.08	24.54	33.53	35<	35<	35<	35<	35<	35<
	B-007	Oral	<0.8	2	2	3.6	2.3	<0.8	<0.8	<0.8	<0.8	<0.8	<0.8
			35<	33.98	31.5	30.86	31.26	30	34.84	35<	34.75	35<	35<
		Cloacal	<0.8	<0.8	1.3	<0.8	<0.8	<0.8	<0.8	<0.8	<0.8	<0.8	<0.8
			35<	33.65	34.06	27.84	29.21	29.76	30.59	35<	35<	35<	35<
	B-008	Oral	<0.8	2.6	2.3	1.8	<1.0	<0.8	<0.8	<0.8	<0.8	<0.8	<0.8
			35<	33.86	25.84	26.5	32.54	32.95	33.91	34.86	35<	35<	35<
		Cloacal	<0.8	<1.0	3	<0.8	<0.8	<0.8	<0.8	<0.8	<0.8	<0.8	<0.8
			35<	32.42	30.4	32.39	34.63	33.81	35<	35<	35<	35<	35<
0.5	C-009	Oral	<0.8	<1.1	2.8	3.6	3	<0.8	<0.8	<0.8	<0.8	<0.8	<0.8
			35<	32.07	27.84	26.93	27.42	31.78	32.91	35<	35<	35<	35<
		Cloacal	<0.8	<0.8	3	1	<0.8	<0.8	<0.8	<0.8	<0.8	<0.8	<0.8
			ND	32.55	29.66	34.53	32.91	35<	34	35<	35<	35<	35<
	C-010	Oral	<0.8	3.3	6.3	4	<0.8	<0.8	<0.8	<0.8	<0.8	<0.8	<0.8
			35<	26.39	19.08	24.07	26.93	30.24	31.91	31.65	35<	35<	35<
		Cloacal	<0.8	<1.0	3.8	<1.8	<0.8	<0.8	<0.8	<0.8	<0.8	<0.8	<0.8
			35<	34.27	27.58	28.02	27.07	33.7	33.59	34.76	35<	35<	35<
	C-011	Oral	<0.8	3.3	5.8	4	3.3	<0.8
			35<	26.51	19.07	26.15	27.7	25.65
		Cloacal	<0.8	1.8	3.3	<1.2	2	<1.0
			35<	31.05	27.18	28.5	31.24	29.87
	C-012	Oral	<0.8	3.1	3.8	4.3	2.5	<1.6	<0.8	<0.8	<0.8	<0.8	<0.8
			35<	29.1	26.6	25.26	30.75	29.82	30.24	35<	35<	35<	35<
		Cloacal	<0.8	<1.0	<1.0	<1.6	<0.8	<0.8	<0.8	<0.8	<0.8	<0.8	<0.8
			35<	33.84	34.08	29.62	32.3	34.32	35<	35<	35<	35<	35<
0	E-001	Oral	<0.8	<1.5	2.5	3.6	2.8	2.3	<0.8	<0.8
			35<	33.21	28.63	28.81	27.37	29.83	31.21	31
		Cloacal	<0.8	0.8	0.8	2.8	3.8	2.8	3.5	2.6
			35<	33.64	34.82	30.03	28.49	29.3	26.98	28.91
	E-002	Oral	<0.8	<1.0	3.8	4.3	3.8	2.8	0.8
			35<	33	25.85	26.02	26.27	27.74	28.75
		Cloacal	<0.8	<1.0	<3.0	2.6	<1.6	3	3
			35<	35<	29.82	29.86	25.65	28.12	30.13
	E-003	Oral	<0.8	2.8	4.6	4.8	4.8
			35<	31.54	25.9	23.16	23.51
		Cloacal	<0.8	<1.1	2.8	3.6	4.8
			35<	35<	30.91	26.62	29.82
	E-004	Oral	<0.8	3.6	3.8	4.6	4	3
			35<	29.31	25.71	24.86	24.6	24.7
		Cloacal	<0.8	3.3	2.6	3.8	3.6	3.3
			37.29	27.17	30.04	26.55	24.11	26.14

### Sheet: Table S3
Table S3. Plasma concentration of BXA after the first and fifth administration of BXM at 12.5 and 2.5 mg/kg.
Dosage (ng/mL)	Duck ID	1st administration				5 th administration
		Plasma concentration of BXA (ng/mL)
		Hours post administration
		2	8	24		pre	2	8	24
12.5	A-001	2053	754	209		55	501	111	19
	A-002	1855	587	83		102	751	173	14
	A-003	1213	365	61		48	1001	150	16
	A-004	2014	669	169		146	1253	224	23
	Mean	1784	594	130		88	876	164	18
	SD	338	145	61		40	280	41	4
2.5	B-005	300	32	7		8	149	20	4
	B-006	276	73	13		11	167	18	5
	B-007	372	99	12		14	102	16	4
	B-008	194	167	74		27	162	55	10
	Mean	285	93	26		15	145	27	6
	SD	64	49	27		7	26	16	2
